# Pluripotency and Transcriptional Pausing Disrupt Circadian Rhythms to Facilitate the Enrichment of Cancer Stem Cells

**DOI:** 10.64898/2026.07.10.737844

**Authors:** Edward A Gonzalez, Dahui Wang, Maciej Jeziorek, Shahd Mohamed, Lauren S. Sherman, Premananda Indic, Patricia Soteropoulos, Mainul Hoque, Seth Raphael Goldman, Karen Adelman, Lanjing Zhang, Pranela Rameshwar, Jean-Pierre Etchegaray

**Author notes:** These authors contributed equally (Edward A Gonzalez, Dahui Wang, Maciej Jeziorek).

## Abstract

Triple negative breast cancer (TNBC) is the most aggressive breast cancer subtype, enriched for cancer stem cells (CSCs), which are the cause of tumor recurrence. CSCs are responsible for tumor initiation and propagation; however, the molecular mechanisms underlying their formation remain largely unclear. We show that carboplatin treated TNBC cells lose their circadian rhythms and promote the enrichment of CSCs. Notably, genetic ablation of the circadian clock by itself, without carboplatin treatment, facilitated the formation of CSCs along with their ability to generate 3D tumorspheres and mouse tumors enriched with CSCs. Mechanistically, we identified an antagonistic interplay between the circadian clock and pluripotency, whereby the core pluripotent factor OCT4 disrupts the expression of circadian timekeeping genes to disable the circadian clock. Furthermore, we uncovered a transcriptional pausing program, controlling the circadian clock, to be perturbed in carboplatin treated TNBC cells. Concordantly, based on gene expression analysis from The Cancer Genome Atlas (TCGA), we found that the uncoupling of transcriptional pausing and the circadian clock correlated with low survivability across diverse cancer types. Moreover, cancer patients with poor prognosis exhibit low expression of the core timekeeping genes *Clock*, *Npas2, Bmal1* and *Rorc*. Lastly, we restored circadian rhythms in *Oct4* deficient TNBC cells and impaired their ability to generate tumorspheres and decreased the number of CSCs in mouse tumors. Overall, our findings demonstrate an unprecedented mechanism for the formation of CSCs that is dependent on the loss of circadian rhythms and thereby has eminent implications for developing new cancer therapies.

**SIGNIFICANT STATEMENT:** Circadian rhythms are absent in pluripotent stem cells; however, their presence or absence in cancer stem cells has remained undetermined. Here, we implemented a carboplatin-based paradigm to enrich for cancer stem cells. We found that upon carboplatin treatment, triple negative breast cancer cells lost their circadian rhythms. Strikingly, the formation of cancer stem cells is diminished by partial restoration of circadian cycles achieved by knocking down the core pluripotency gene *Oct4*. Mechanistically, we observed an alteration of transcriptional pausing in cancer stem cells that may be implicated in the destruction of the circadian clock.
