## Supplemental Table S2 for "Pluripotency and Transcriptional Pausing Disrupt Circadian Rhythms to Facilitate the Enrichment of Cancer Stem Cells"

### Sheet: PRO-seq Analusis_ Mean Read Cou
	Distance from TSS (bp)	UNTR: DNreg & highPI	CARB: DNreg & highPI	UNTR: UPreg & lowPI	CARB: UPreg & lowPI
-500*	-500	6.68565	0.26698	8.60852	0.229536
	-475	7.67426	0.29281	8.99797	0.230761
	-450	6.69021	0.3125	7.48884	0.216716
	-425	7.85877	0.34447	8.94929	0.248012
-400*	-400	9.83144	0.409786	9.47059	0.233966
	-375	9.09795	0.365007	8.54767	0.221146
	-350	9.82688	0.356326	8.26978	0.238302
	-325	9.10934	0.374005	8.80122	0.245655
-300*	-300	10.7039	0.443767	9.33874	0.254987
	-275	12.0774	0.443767	9.78702	0.28421
	-250	11.3417	0.491722	11.643	0.310698
	-225	12.082	0.503472	9.61866	0.302968
-200*	-200	11.7813	0.619601	9.60041	0.296841
	-175	12.3121	0.61399	11.7688	0.35849
	-150	13.3986	0.66004	11.5801	0.347933
	-125	15.7517	0.760925	13.1744	0.396385
-100*	-100	15.2642	0.795859	12.8925	0.377061
	-75	15.2665	0.871972	18.1744	0.461239
	-50	15.7403	0.990112	21.6633	0.458223
	-25	18.1913	1.02886	33.5071	0.554939
1*	0	32.2528	2.60957	96.6004	1.4021
	25	55.9271	2.26732	297.791	2.54827
	50	36.6811	1.49475	170.55	1.9068
	75	26.6196	1.4903	96.3286	1.60543
100	100	19.9066	1.49994	59.7789	1.34771
	125	16.0957	1.34856	53.1075	1.48864
	150	14.9476	1.36348	49.6065	1.36807
	175	13.697	1.24725	43.5132	1.45291
200	200	11.1481	1.07226	40.8864	1.45159
	225	11.9681	1.0875	37.712	1.37194
	250	12.3349	1.04707	35.3448	1.33611
	275	10.9043	1.09809	30.1339	1.2378
300	300	11.0023	0.954649	31.5172	1.31377
	325	10.7927	0.972751	30.0406	1.32622
	350	9.66743	0.819148	27.2941	1.15513
	375	9.15945	0.877689	26.1826	1.23299
400	400	9.18907	0.874301	26.5274	1.14523
	425	8.9385	0.745257	26.503	1.10441
	450	9.34169	0.714452	25.1988	1.02042
	475	8.92027	0.660992	23.1886	0.987145
500	500	8.38724	0.663957	20.3164	0.899007
	525	8.48747	0.637915	20.0852	0.98969
	550	8.59226	0.603404	18.1237	0.814922
	575	9.2164	0.61092	20.0041	0.963201
600	600	8.3303	0.517763	18.8053	0.789848
	625	7.34852	0.462187	19.8032	0.816336
	650	6.69021	0.477642	17.4483	0.697185
	675	7.00456	0.501037	16.4645	0.734703
700	700	7.6492	0.557461	16.3327	0.650618
	725	6.48292	0.418148	15.9615	0.63695
	750	6.71298	0.451601	15.8945	0.640249
	775	6.03189	0.448848	15.4016	0.641757
800	800	6.04556	0.362678	16.5233	0.623941
	825	5.75171	0.383426	14.9087	0.633273
	850	5.90205	0.36543	16.4077	0.607068
	875	5.42597	0.366806	13.1055	0.590194
900	900	5.02506	0.32425	13.1237	0.558898
	925	4.89749	0.315358	12.1602	0.497249
	950	4.9385	0.267509	12.1684	0.47981
1000	975	5.17768	0.322133	12.6998	0.484146
	1000
